# Concentration-Dependent Mutational Scanning Probes the Cellular Folding Landscape of *α*-Synuclein in Yeast

**DOI:** 10.1101/2025.08.29.672156

**Authors:** Daeun Noh, Robert W. Newberry

## Abstract

The misfolding and aggregation of α-synuclein is a central molecular event in the etiology of Parkinson’s disease and related disorders. α-Synuclein misfolding and pathology are both concentration-dependent, but it is not clear precisely how changes in concentration alter the folding landscape within cells. Whereas most conventional structural biology approaches offer limited resolution in living systems, deep mutational scanning can offer insight into the folding state of a protein in living cells, and we apply this method to probe concentration-dependent changes in the folding of α-synuclein in a popular yeast model of pathology. We discover that at a wide range of cellular concentrations, α-synuclein is highly biased toward formation of a membrane-bound amphiphilic helix that imparts toxicity. Population of this toxic state can be disrupted by mutations that reduce membrane affinity, which shift the folding equilibrium away from the membrane-bound state. Reduced-affinity variants exhibit distinct sensitivity to concentration relative to variants with WT-like affinity, likely because these variants are expressed at concentrations closer to their dissociation constant for membrane binding. These results show how mutational scanning can provide high-resolution insights into the folding landscape of proteins in living cells, which is likely to be of special utility for studying proteins that misfolding and/or aggregate.

**Impact Statement:** Protein misfolding is often concentration-dependent, but studying concentration-dependent changes in folding in living cells is challenging. By using high-throughput mutagenesis, we reveal changes in the population of toxic conformations of the Parkinson’s-associated protein α-synuclein. We discover that in a yeast model of pathology, α-synuclein is highly biased toward membrane binding, which in turn disrupts cellular homeostasis.
