## Supplementary material for "Concentration-Dependent Mutational Scanning Probes the Cellular Folding Landscape of *α*-Synuclein in Yeast": Table S4

### Sheet: 1% - 0.1% gal
Position	Substitution	Residual Fitness Score	-log10(p-value)
1	W	0.00667741	0.23127
1	Y	-0.00293666	0.0843792
1	F	-0.0344477	1.5564
1	L	0.0276817	2.43757
1	I	0.0416374	1.17694
1	V	0.0241698	1.54205
1	M	-0.0112111	0.462766
1	C	-0.023615	1.01278
1	A	0.0310182	2.73315
1	G	0.0164542	1.59436
1	P	0.0227348	1.78645
1	S	0.0290432	1.18608
1	T	0.0108527	0.568156
1	N	0.0205425	0.640842
1	Q	0.0525688	1.36838
1	H	-0.0217087	0.946461
1	R	0.0139266	0.503794
1	K	0.0301142	2.84151
1	D	0.0192131	0.802406
1	E	0.018618	1.34774
2	W	0.00902587	0.271534
2	Y	-0.000811815	0.0204801
2	F	-0.0379427	0.70287
2	L	-0.00419197	0.14732
2	I	-0.0133016	0.28641
2	V	0.0021308	0.0532548
2	M	-0.0016901	0.024607
2	C	0.0226473	0.500007
2	A	-0.0334145	0.645132
2	G	-0.0419715	3.27892
2	P	0.0351186	1.07132
2	S	0.0478857	1.64869
2	T	0.0108083	0.184508
2	N	0.0286666	2.01303
2	Q	-0.0192276	1.1942
2	H	0.033175	1.83892
2	R	0.01625	0.786959
2	K	0.0266679	3.67231
2	D	4.88935e-05	0.0011273
2	E	0.0028856	0.0944796
3	W	-0.0163113	0.431702
3	Y	0.00423201	0.0860224
3	F	-0.00789725	0.281673
3	L	0.00888021	0.241348
3	I	-0.0125484	0.301291
3	V	0.0203049	0.83346
3	M	0.0224228	0.479986
3	C	-0.0306687	0.824675
3	A	0.0287683	0.861139
3	G	0.0274937	1.78105
3	P	-0.00190324	0.0967161
3	S	0.0164877	0.425192
3	T	0.0109515	0.266
3	N	0.0189482	0.658193
3	Q	0.0122494	0.264128
3	H	0.0391881	1.95059
3	R	0.0239992	0.807367
3	K	-0.0287088	1.35903
3	D	0.0326292	1.39673
3	E	0.031245	1.98353
4	W	-0.0517949	1.39891
4	Y	-0.00115268	0.0177878
4	F	0.0337818	1.00088
4	L	0.0063146	0.0724605
4	I	-0.00236004	0.0282986
4	V	-0.0276877	1.21542
4	M	0.014498	0.279885
4	C	0.0348014	1.17969
4	A	-0.0317516	1.09684
4	G	0.0107862	0.336178
4	P	0.0319392	1.10065
4	S	-0.0357143	0.984672
4	T	-0.0224884	0.560989
4	N	0.0121637	0.174962
4	Q	-0.00691744	0.190936
4	H	-0.024195	0.922114
4	R	-0.0348791	1.0239
4	K	-0.000445192	0.00962814
4	D	0.00124293	0.0131196
4	E	-0.0724107	3.99109
5	W	-0.0268948	2.26059
5	Y	-0.00374198	0.148044
5	F	-0.0157375	0.740161
5	L	-0.0143071	0.843227
5	I	-0.0262926	1.58244
5	V	0.0406607	3.16458
5	M	0.0045452	0.157911
5	C	0.00890587	0.361526
5	A	-0.000456718	0.00744986
5	G	-0.00847193	0.416887
5	P	0.0287884	1.29022
5	S	-0.00904607	0.284011
5	T	0.0235641	0.644856
5	N	0.00601069	0.198542
5	Q	-0.0220531	0.943491
5	H	-0.0185327	0.946877
5	R	0.0100781	0.366543
5	K	0.00478266	0.248135
5	D	0.0160674	0.895839
5	E	0.00859516	0.302681
6	W	0.00361767	0.108037
6	Y	0.0377661	1.81776
6	F	-0.00022995	0.00737269
6	L	0.0150156	0.485626
6	I	-0.00153985	0.0389495
6	V	0.0664219	2.50865
6	M	0.00377495	0.089269
6	C	0.00152649	0.035577
6	A	0.0260367	1.01976
6	G	0.0275884	2.08848
6	P	0.0154207	1.47361
6	S	0.0195175	1.1036
6	T	0.00522565	0.184092
6	N	0.00819794	0.210374
6	Q	0.0286519	1.25449
6	H	-0.00904194	0.381168
6	R	-0.00557174	0.205345
6	K	-0.00765788	0.261538
6	D	-0.0423787	0.911257
6	E	0.00610652	0.420801
7	W	-0.00366617	0.119942
7	Y	0.0370878	2.81315
7	F	0.0333212	1.64991
7	L	-0.00561859	0.156119
7	I	0.027862	0.790014
7	V	-0.0132256	0.576723
7	M	-0.031146	1.76855
7	C	0.0112555	0.602184
7	A	0.00096891	0.025905
7	G	0.0396631	4.13787
7	P	0.00944662	0.967503
7	S	0.00150639	0.0492057
7	T	0.014637	0.643641
7	N	0.0041256	0.129641
7	Q	0.0103303	0.393577
7	H	-0.00019337	0.00512529
7	R	-0.00660164	0.262292
7	K	-0.0134368	1.26168
7	D	0.00713106	0.497928
7	E	0.00475219	0.256376
8	W	0.0026889	0.0817337
8	Y	-0.0111906	0.289595
8	F	-0.0268516	1.3483
8	L	0.00663666	0.277293
8	I	0.00227774	0.0782435
8	V	-0.000524058	0.0152425
8	M	-0.00443783	0.132009
8	C	-0.00399436	0.135246
8	A	-0.0233459	1.54641
8	G	0.0289559	1.25375
8	P	0.0287161	1.50923
8	S	0.00523666	0.149598
8	T	0.0138945	0.434835
8	N	-0.0102546	0.266532
8	Q	0.00988516	0.164435
8	H	0.0421926	0.559604
8	R	0.0122093	0.394922
8	K	0.00794954	0.178387
8	D	-0.00465634	0.0641711
8	E	0.0334172	2.67488
9	W	0.00314	0.122229
9	Y	4.1927e-05	0.00138336
9	F	-0.0313256	1.71969
9	L	-0.00614713	0.174573
9	I	-0.0516347	2.68821
9	V	-0.00251502	0.0691504
9	M	-0.00979022	0.498642
9	C	0.00726362	0.212002
9	A	0.0029768	0.0792014
9	G	0.0584927	4.17064
9	P	0.0142664	0.818464
9	S	8.66988e-05	0.00357206
9	T	0.0127628	0.604572
9	N	0.0322959	4.20801
9	Q	0.0490639	10.3315
9	H	-0.0104716	0.418128
9	R	0.00765008	0.366688
9	K	-0.0362777	2.04095
9	D	0.0101177	0.582063
9	E	0.00409999	0.164401
10	W	0.00141765	0.0407664
10	Y	-0.0356426	2.16042
10	F	0.0309296	0.704258
10	L	-0.00880852	0.217792
10	I	-0.00369761	0.143019
10	V	0.0136369	0.722916
10	M	-0.0372565	2.72345
10	C	0.000137078	0.00334386
10	A	0.00554942	0.117453
10	G	0.0102397	0.601262
10	P	0.0183767	1.15757
10	S	-0.000168916	0.00587968
10	T	-0.00102102	0.0254139
10	N	0.0140667	0.673041
10	Q	-0.00892804	0.312596
10	H	-0.0239651	1.07913
10	R	-0.00215222	0.0925198
10	K	0.0525047	5.76161
10	D	0.0105931	0.7321
10	E	0.0211969	1.74183
11	W	-0.0212901	0.892876
11	Y	0.00738306	0.125184
11	F	0.0223924	0.374439
11	L	-0.0140325	0.412528
11	I	0.0156725	0.425154
11	V	0.00838454	0.220444
11	M	0.0594041	0.617532
11	C	0.0016714	0.0446282
11	A	-0.0249445	0.768649
11	G	0.0595986	2.68434
11	P	0.000425863	0.0130971
11	S	-0.0465048	2.04583
11	T	0.0626775	0.96728
11	N	-0.00120983	0.0116735
11	Q	-0.0010767	0.0176527
11	H	-0.036991	0.537769
11	R	-0.0623733	0.670804
11	K	-0.0186525	0.847483
11	D	-0.00338834	0.0498863
11	E	0.0234021	0.800998

### Sheet: 1% - 0.01% gal
Position	Substitution	Residual Fitness Score	-log10(p-value)
1	W	0.0068682	0.0616811
1	Y	0.00408365	0.0258275
1	F	-0.00265084	0.00880406
1	L	0.0232786	0.330937
1	I	0.0190326	0.058611
1	V	0.0114746	0.00456167
1	M	0.0182262	0.0844067
1	C	-0.0213984	0.00959148
1	A	0.00435981	0.0104889
1	G	-0.0421558	6.14212
1	P	0.0233204	1.64581
1	S	-0.00341855	0.0463087
1	T	-0.0124986	0.169623
1	N	-0.0300441	1.07249
1	Q	-0.00398716	0.0274382
1	H	-0.0231532	0.0641097
1	R	-0.0064565	0.00413035
1	K	-0.000151831	0.000827341
1	D	-0.0172449	1.69137
1	E	-0.0385714	4.81352
2	W	0.00886045	0.199103
2	Y	0.0182167	0.389906
2	F	0.0182938	0.197844
2	L	-0.00160764	0.0046937
2	I	-0.00561159	0.00986733
2	V	-0.00164842	0.0109272
2	M	-0.0210178	0.0713041
2	C	-0.0128853	0.103262
2	A	-0.00846431	0.0103153
2	G	-0.0233973	1.35371
2	P	0.0355633	3.3454
2	S	-0.0356546	0.60509
2	T	-0.0295866	0.450015
2	N	0.00407539	0.198218
2	Q	-0.0135887	1.09975
2	H	-0.0213731	1.70138
2	R	-0.0358901	1.57741
2	K	-0.0282175	3.71763
2	D	0.0549142	4.03321
2	E	0.0739949	9.07721
3	W	-0.0143495	0.056064
3	Y	0.000567814	0.00383658
3	F	0.0175675	0.0074283
3	L	0.00737321	0.00285073
3	I	0.0113192	0.115246
3	V	0.0283913	0.00534732
3	M	0.00980466	0.0325948
3	C	0.00625518	0.0135397
3	A	0.0163905	0.00666078
3	G	-0.00944395	0.705146
3	P	-0.00143462	0.0580178
3	S	-0.00720363	0.129333
3	T	-0.00138616	0.00525255
3	N	-0.0351507	1.91197
3	Q	-0.0124303	0.144581
3	H	-0.0109748	0.172468
3	R	-0.0241806	0.102057
3	K	-0.0215432	0.26699
3	D	0.041965	3.03205
3	E	-0.00884681	0.260422
4	W	-0.0164421	0.0784486
4	Y	-0.00583493	0.0191459
4	F	0.00473436	0.0207537
4	L	0.0128525	0.012611
4	I	-0.00483253	0.0289283
4	V	-0.0216677	0.0149413
4	M	-0.00222958	0.000218387
4	C	-0.0332304	0.0749444
4	A	-0.0180626	0.0609861
4	G	-0.0137492	0.0246228
4	P	-0.0455713	1.37208
4	S	0.0111881	0.0111623
4	T	0.00651694	0.043923
4	N	-0.0110916	0.0369467
4	Q	0.00502827	0.0021603
4	H	-0.0150327	0.0316961
4	R	-0.00320324	0.00159829
4	K	-0.0123192	0.128771
4	D	-0.0111545	0.0381906
4	E	0.0175697	0.120069
5	W	0.0162456	0.0322593
5	Y	-0.00579106	0.0292945
5	F	-0.0189188	0.0179841
5	L	-0.0012839	0.0162099
5	I	-0.0169003	0.203198
5	V	-0.00547554	0.0191171
5	M	-0.018574	0.28245
5	C	0.00184562	0.0141666
5	A	-0.0108341	0.106525
5	G	-0.0081655	0.833093
5	P	-0.0535498	4.47104
5	S	-0.0103191	0.0402217
5	T	-0.00513793	0.0364854
5	N	-0.00744753	0.0144848
5	Q	0.01036	0.089408
5	H	0.00315104	0.00829447
5	R	-0.0205032	0.175291
5	K	-0.0121341	0.120882
5	D	-0.0170344	0.253633
5	E	-0.00277092	0.0231436
6	W	0.0263578	0.90671
6	Y	-0.00883362	0.0380109
6	F	-0.00121794	0.00430219
6	L	-0.000766464	0.00408631
6	I	-0.00539339	0.00686735
6	V	0.00737971	0.024846
6	M	0.0343091	0.295094
6	C	0.0210315	0.114619
6	A	-0.0150292	0.142515
6	G	-0.0551654	5.29579
6	P	0.0220801	3.07777
6	S	-0.0548309	6.17362
6	T	-0.0480381	4.45035
6	N	0.0301115	1.74585
6	Q	0.0276658	1.30425
6	H	0.0408058	3.64349
6	R	0.00383009	0.154111
6	K	0.0212284	2.47194
6	D	0.0632932	8.84817
6	E	0.04458	4.33551
7	W	-0.00430229	0.0124585
7	Y	-0.0401486	0.485528
7	F	-0.00863025	0.0397009
7	L	-0.00929786	0.0450294
7	I	-0.00986161	0.127942
7	V	-0.00270363	0.0259024
7	M	-0.0107681	0.112983
7	C	0.00175747	0.00804852
7	A	-0.00885075	0.0563939
7	G	-0.0113224	0.313158
7	P	-0.0037156	0.258366
7	S	-0.0121777	0.0181986
7	T	0.00527274	0.00391304
7	N	0.0104997	0.0335024
7	Q	0.0142103	0.129012
7	H	0.0137079	0.00646586
7	R	-0.0450419	0.271528
7	K	-0.0254741	0.363801
7	D	-0.0324512	5.35178
7	E	-0.0123551	0.292144
8	W	-0.00209978	0.0011535
8	Y	-0.0082326	0.0615091
8	F	-0.00402418	0.0196062
8	L	-0.0232877	0.0607626
8	I	0.0130755	0.198284
8	V	0.00352544	0.0101353
8	M	-0.00347663	0.00149479
8	C	-0.027643	0.0473985
8	A	0.000891633	0.0100971
8	G	-0.0201847	0.073253
8	P	-0.0247393	0.624478
8	S	-0.0192246	0.00158701
8	T	-0.0169091	0.119892
8	N	-0.0256438	0.098138
8	Q	-0.0123163	0.016694
8	H	-0.0216064	0.0477446
8	R	-0.0269838	0.309934
8	K	-0.0186215	0.199091
8	D	-0.0365992	0.397712
8	E	9.90051e-05	0.00111912
9	W	0.00878076	0.21369
9	Y	0.00940092	0.139516
9	F	0.00493364	0.025312
9	L	-0.000182099	0.0010632
9	I	-0.0201952	0.260331
9	V	0.0246906	0.468695
9	M	0.00291223	0.0329742
9	C	-0.00663808	0.0228314
9	A	0.00573531	0.0503777
9	G	-0.0176087	1.15667
9	P	0.0126429	0.9782
9	S	-0.00134874	0.0790511
9	T	-0.0354657	0.242009
9	N	-0.0204309	1.63342
9	Q	-0.013702	0.184966
9	H	-0.0105428	0.00265039
9	R	-0.000937728	0.0261337
9	K	-0.00867975	0.217608
9	D	0.0404625	5.57131
9	E	0.0207926	3.28117
10	W	0.00152702	0.0141602
10	Y	0.000745401	0.00355333
10	F	0.00949013	0.0774321
10	L	-0.0322944	0.511998
10	I	0.00548615	0.0510964
10	V	0.00101088	0.00040759
10	M	-0.00489073	0.0106114
10	C	0.00109008	0.00247168
10	A	0.00816553	0.0271424
10	G	-0.0299243	1.82926
10	P	-0.0130017	1.33341
10	S	-0.00838328	0.125325
10	T	0.0041382	0.0195523
10	N	-0.0135105	0.860476
10	Q	-0.0288674	0.703508
10	H	-0.0580345	1.06819
10	R	-0.0200026	0.227584
10	K	-0.0298002	3.87932
10	D	0.0399448	3.16683
10	E	0.0067926	0.321824
11	W	0.0285333	0.473616
11	Y	-0.00468582	0.017871
11	F	-0.00919668	0.0936136
11	L	0.00045534	0.00187496
11	I	-0.00766301	0.0640155
11	V	-0.0166404	0.023756
11	M	0.0164912	0.0467173
11	C	0.0137965	0.0901974
11	A	0.0365548	0.0661279
11	G	-0.0139532	0.312966
11	P	-0.0194171	0.187086
11	S	-0.0248024	0.132886
11	T	-0.00866467	5.98226e-05
11	N	0.00499351	0.0196296
11	Q	0.00717995	0.0144254
11	H	-0.00943806	0.00520868
11	R	-0.071479	0.0696271
11	K	-0.0209231	0.0427485
11	D	-0.0147325	0.113541
11	E	0.00746074	0.0629734

### Sheet: 1% - 0.001% gal
Position	Substitution	Residual Fitness Score	-log10(p-value)
1	W	0.00802636	0.328676
1	Y	-0.00639131	0.19758
1	F	0.0227284	0.519693
1	L	0.0122916	0.820853
1	I	0.0138907	0.241627
1	V	0.0118561	0.0248976
1	M	0.00927089	0.223628
1	C	0.0107403	0.0257348
1	A	0.0098764	0.135935
1	G	-0.0288855	8.30358
1	P	-0.0172258	1.61685
1	S	-0.00258684	0.10536
1	T	-0.0147359	1.80484
1	N	-0.0118841	0.361832
1	Q	-0.00314913	0.094999
1	H	0.00273386	0.0366115
1	R	-0.00267224	0.00883264
1	K	-0.00876576	0.308458
1	D	-0.0454116	7.94036
1	E	-0.0153675	1.41154
2	W	0.00184406	0.0820552
2	Y	0.0204801	0.913103
2	F	-0.0151727	0.535695
2	L	0.0109269	0.186717
2	I	0.0032734	0.0294397
2	V	0.0116702	0.524941
2	M	-0.00608218	0.0979842
2	C	-0.00791824	0.171007
2	A	0.0321677	0.245876
2	G	-0.00167953	0.108664
2	P	-0.00860911	0.960825
2	S	-0.00191143	0.0761104
2	T	-0.0398432	1.20958
2	N	-0.010189	0.268005
2	Q	-0.0161277	3.39288
2	H	0.0076942	0.305477
2	R	-0.00312969	0.12537
2	K	-0.0187203	2.47572
2	D	-0.0243984	3.0414
2	E	-0.0233065	3.54176
3	W	0.00462491	0.0796264
3	Y	-0.00737051	0.247924
3	F	-0.000897884	0.00194506
3	L	0.0222673	0.0458544
3	I	0.0210442	1.15002
3	V	0.0154638	0.0151111
3	M	0.00856418	0.158819
3	C	0.0266425	0.390042
3	A	0.0229048	0.0508483
3	G	-0.000314403	0.0161465
3	P	-0.00633686	0.429184
3	S	-0.0010817	0.0407844
3	T	-0.00492447	0.0815514
3	N	-0.0218898	1.79523
3	Q	0.00537229	0.237821
3	H	-0.000161708	0.00603175
3	R	-0.0118811	0.250349
3	K	0.0072177	0.42997
3	D	-0.0134013	0.97465
3	E	-0.017094	0.819382
4	W	-0.0135505	0.333422
4	Y	0.000362951	0.00560527
4	F	0.00108016	0.0177435
4	L	0.001478	0.00739465
4	I	0.00398699	0.0980482
4	V	-0.00107462	0.00379658
4	M	0.0147525	0.00760268
4	C	-0.00176309	0.0176147
4	A	0.0139138	0.259383
4	G	0.00109118	0.0100229
4	P	-0.0110585	0.335098
4	S	0.0019102	0.00966251
4	T	-0.0217491	0.702008
4	N	0.0119497	0.222373
4	Q	0.00948562	0.021418
4	H	-0.00156661	0.0162793
4	R	-0.0130579	0.0349393
4	K	0.0117164	0.608553
4	D	-0.0221283	0.42481
4	E	-0.0115124	0.428753
5	W	0.00713452	0.0759565
5	Y	0.00780703	0.224773
5	F	0.00741557	0.0371472
5	L	0.00363836	0.2272
5	I	0.00914391	0.531666
5	V	-0.0256177	0.600263
5	M	0.0110324	0.578163
5	C	0.0179409	1.07876
5	A	-0.00381661	0.112926
5	G	0.0134498	2.71801
5	P	-0.0224138	1.47953
5	S	0.0212774	0.54183
5	T	0.0176789	0.595718
5	N	0.00934172	0.101486
5	Q	0.0123711	0.659226
5	H	0.0141202	0.226243
5	R	0.00105161	0.0306914
5	K	-0.00272468	0.105373
5	D	-0.0155741	0.869425
5	E	-0.00478799	0.163648
6	W	0.0232671	3.12065
6	Y	-0.00107863	0.0206044
6	F	-0.000387877	0.00630104
6	L	0.0204671	0.774833
6	I	-0.000555465	0.00364419
6	V	0.0293396	0.703037
6	M	0.00797126	0.292476
6	C	0.00916454	0.272
6	A	-0.0234275	0.979237
6	G	-0.0256604	2.30035
6	P	-0.0263304	4.20663
6	S	-0.0111929	0.461167
6	T	-0.0269081	2.26005
6	N	-0.0129524	0.581459
6	Q	0.00370255	0.196381
6	H	-0.006293	0.513581
6	R	-0.0263972	1.79356
6	K	-0.00784195	0.888089
6	D	-0.0129562	0.671304
6	E	-0.0185458	1.70154
7	W	0.00117139	0.0173835
7	Y	0.0019568	0.060098
7	F	0.00569419	0.124141
7	L	0.00621652	0.1592
7	I	0.00409663	0.13785
7	V	0.00535109	0.222852
7	M	-0.0118566	0.609889
7	C	0.00787718	0.212126
7	A	0.00518719	0.135378
7	G	-0.00186115	0.123281
7	P	-0.00741693	1.15111
7	S	-0.00629947	0.0501143
7	T	-0.0242328	0.105769
7	N	0.0109798	0.205686
7	Q	0.00443194	0.181201
7	H	0.010492	0.0263533
7	R	-0.0171303	0.528418
7	K	-0.0215121	1.96508
7	D	-0.015255	2.81699
7	E	0.00387971	0.281967
8	W	0.0233328	0.0724003
8	Y	-0.0145543	0.61402
8	F	0.0107544	0.306075
8	L	0.0229404	0.369888
8	I	-0.00632524	0.49335
8	V	0.00345245	0.0515636
8	M	0.0208543	0.0486822
8	C	-0.00343799	0.0290066
8	A	0.00687539	0.301941
8	G	0.000512839	0.00858149
8	P	-0.0128041	1.01958
8	S	0.00560052	0.00237486
8	T	-0.00224729	0.0647304
8	N	-0.0236157	0.589704
8	Q	0.0142772	0.108643
8	H	-0.000831155	0.00784518
8	R	-0.00510123	0.243669
8	K	-0.0155792	0.95349
8	D	-0.0122281	0.321605
8	E	0.0111033	0.763114
9	W	0.0116805	1.07274
9	Y	0.020567	2.1293
9	F	0.00723123	0.220795
9	L	0.0156142	0.699116
9	I	0.00748671	0.398741
9	V	-0.0147147	1.14437
9	M	0.0133736	1.03017
9	C	0.00715989	0.137694
9	A	-0.0153248	0.99187
9	G	-0.0189765	3.16817
9	P	-0.00325724	0.2568
9	S	-0.00437889	0.48252
9	T	-0.00300505	0.0798303
9	N	-0.0130904	1.74549
9	Q	-0.0120841	1.04298
9	H	-0.0153822	0.0207544
9	R	-0.0161811	2.81282
9	K	0.00319028	0.165641
9	D	-0.0110783	1.3107
9	E	-0.000972853	0.081922
10	W	0.025597	2.1709
10	Y	-0.00563731	0.144732
10	F	0.0206261	1.07354
10	L	0.010948	0.456223
10	I	0.0166393	1.21231
10	V	0.0110886	0.0233205
10	M	0.0212146	0.298224
10	C	0.00606642	0.0758758
10	A	0.00500882	0.0866357
10	G	0.00701436	0.716983
10	P	-0.0133128	2.6586
10	S	0.000924507	0.0493298
10	T	-0.0118042	0.337739
10	N	-0.00959976	0.686615
10	Q	-0.00677227	0.592653
10	H	-0.018056	1.14142
10	R	-0.0245422	2.16394
10	K	-0.0111265	1.30031
10	D	-0.0200838	1.42982
10	E	-0.0185673	3.00308
11	W	0.0134933	0.574603
11	Y	-0.0249667	0.667296
11	F	0.000779922	0.0309605
11	L	0.0169316	0.481323
11	I	-0.00330986	0.105016
11	V	-0.0178085	0.145749
11	M	0.0205298	0.375812
11	C	-0.000668378	0.0163176
11	A	0.0188816	0.192753
11	G	-0.000497214	0.0118261
11	P	-0.00567472	0.180554
11	S	-0.0107386	0.289972
11	T	-0.0354284	0.00125478
11	N	0.00788302	0.179699
11	Q	0.00968491	0.109555
11	H	-0.0144749	0.0432765
11	R	0.00851119	0.0425583
11	K	-0.035088	0.48672
11	D	-0.0108562	0.38195
11	E	0.0123694	0.591428

### Sheet: 0.01% - 0.001% gal
Position	Substitution	Residual Fitness Score	-log10(p-value)
1	W	0.0139563	1.09685
1	Y	0.00107012	0.0474282
1	F	0.0311346	3.10681
1	L	0.0127925	1.4086
1	I	0.0155186	1.00757
1	V	0.0153932	1.28696
1	M	0.0110421	0.786366
1	C	0.022549	1.25336
1	A	0.016499	1.44374
1	G	-0.0218586	1.50113
1	P	-0.0405506	4.59213
1	S	0.00271251	0.11823
1	T	-0.00596635	0.553399
1	N	0.00129881	0.0303974
1	Q	0.00310364	0.142288
1	H	0.016883	1.2814
1	R	0.00787011	0.412758
1	K	-0.00159443	0.148681
1	D	-0.0506653	8.02405
1	E	-0.0094987	0.51231
2	W	0.00859274	0.531667
2	Y	0.0226869	1.09647
2	F	-0.0167688	0.748578
2	L	0.0189835	1.73241
2	I	0.0126534	0.770497
2	V	0.0216363	3.38428
2	M	0.00965491	0.385976
2	C	0.0041363	0.0916926
2	A	0.0421699	4.86532
2	G	0.0083451	0.73672
2	P	-0.0393601	4.49499
2	S	0.0150391	1.05061
2	T	-0.0283667	0.787029
2	N	-0.0232285	0.503279
2	Q	-0.0226763	1.69599
2	H	0.0105252	0.393451
2	R	0.00196286	0.0587992
2	K	-0.0207493	1.40023
2	D	-0.0607716	7.44401
2	E	-0.0686836	9.68992
3	W	0.0202782	0.993243
3	Y	0.000272807	0.0111839
3	F	-0.000820991	0.0210431
3	L	0.0278966	2.08822
3	I	0.0227177	1.74151
3	V	0.0130943	0.600764
3	M	0.0143403	1.12286
3	C	0.0310957	4.31007
3	A	0.0240355	2.02663
3	G	0.00223265	0.126701
3	P	-0.0160173	0.616462
3	S	0.000412463	0.0156611
3	T	0.000491588	0.0114028
3	N	-0.0146438	0.550846
3	Q	0.00751314	0.381398
3	H	0.00787283	0.438183
3	R	0.00421181	0.137903
3	K	0.0214278	2.83772
3	D	-0.0465921	0.970636
3	E	-0.02573	1.02652
4	W	-0.000617498	0.0203104
4	Y	0.00573076	0.177966
4	F	0.00501854	0.130652
4	L	0.000990965	0.0172359
4	I	0.0226134	1.13558
4	V	0.0159174	0.923622
4	M	0.024765	2.59141
4	C	0.0163098	0.504436
4	A	0.0285167	2.27986
4	G	0.0112064	1.57458
4	P	0.00119719	0.0276336
4	S	-0.0057905	0.263527
4	T	-0.0208838	0.868294
4	N	0.0223919	1.52515
4	Q	0.0140306	0.956866
4	H	0.00990126	0.554317
4	R	-0.00510787	0.128812
4	K	0.0160287	0.840319
4	D	-0.00269621	0.0621879
4	E	-0.00997834	0.675917
5	W	0.00839892	1.33316
5	Y	0.019299	2.89332
5	F	0.0221768	3.76435
5	L	0.0244746	1.74809
5	I	0.0242417	3.51628
5	V	-0.0151179	0.767413
5	M	0.0275049	2.69776
5	C	0.0253654	4.50323
5	A	0.010852	0.434457
5	G	0.0203613	4.07972
5	P	-0.00947894	0.408251
5	S	0.0341873	3.92239
5	T	0.0299757	1.80167
5	N	0.0195729	2.51235
5	Q	0.018502	2.83826
5	H	0.0222813	3.38235
5	R	0.0174612	1.42547
5	K	0.0105362	0.872331
5	D	-0.00938315	0.513499
5	E	0.000867842	0.035203
6	W	0.024267	3.88394
6	Y	0.00846093	0.435434
6	F	0.00936827	0.419443
6	L	0.0302225	3.26906
6	I	0.00924841	0.74847
6	V	0.0347196	3.43496
6	M	0.00531631	0.2792
6	C	0.0078694	0.734434
6	A	-0.0140211	0.606186
6	G	-0.0126312	0.0718797
6	P	-0.0496596	8.76367
6	S	0.00212403	0.0168372
6	T	-0.01328	0.573634
6	N	-0.03941	0.322972
6	Q	-0.0215831	0.17333
6	H	-0.0347318	0.826905
6	R	-0.0395996	1.83837
6	K	-0.028599	0.873265
6	D	-0.0491392	2.14169
6	E	-0.0517921	5.31826
7	W	0.0117148	1.28796
7	Y	0.0268518	2.32636
7	F	0.0178787	1.3363
7	L	0.0187461	2.50274
7	I	0.0159654	0.844903
7	V	0.0145618	1.28714
7	M	0.0018038	0.08033
7	C	0.0156125	2.03858
7	A	0.0156643	0.78738
7	G	0.0053505	0.494423
7	P	-0.0151527	2.66104
7	S	0.00463862	0.340874
7	T	-0.0207216	0.918263
7	N	0.0124241	1.30817
7	Q	0.0067147	0.583923
7	H	0.0123049	1.25375
7	R	0.00689788	0.351719
7	K	-0.00492558	0.389447
7	D	-0.00543534	0.566669
7	E	0.0116048	1.45118
8	W	0.0324428	4.97155
8	Y	-0.00365165	0.175758
8	F	0.018951	1.90073
8	L	0.0395302	7.47095
8	I	-0.00442619	0.59886
8	V	0.00913233	0.967434
8	M	0.0299805	3.76272
8	C	0.0134668	1.09742
8	A	0.0124955	0.826485
8	G	0.0131567	1.30392
8	P	-0.0118149	0.87669
8	S	0.0199581	1.65042
8	T	0.0113321	0.717312
8	N	-0.00922899	0.459718
8	Q	0.0260198	2.21072
8	H	0.0138254	0.32102
8	R	0.0120078	1.2546
8	K	-0.00189221	0.111334
8	D	0.00345983	0.0848266
8	E	0.0159273	2.16188
9	W	-0.00403741	0.180122
9	Y	0.024382	4.39224
9	F	0.0140064	3.1425
9	L	0.0239969	4.73301
9	I	0.0254459	3.32688
9	V	-0.0173738	1.86114
9	M	0.0207847	3.54863
9	C	0.0164385	2.0953
9	A	-0.0120276	1.53165
9	G	-0.00736451	0.265258
9	P	-0.0177589	0.779995
9	S	-0.0072828	0.00164432
9	T	0.0117745	0.948884
9	N	-0.0845384	23.1295
9	Q	-0.00971362	1.2306
9	H	-0.010601	0.557449
9	R	-0.0149769	2.61122
9	K	0.00676097	0.195329
9	D	-0.0380038	4.36815
9	E	-0.039902	6.55428
10	W	0.0340467	6.7085
10	Y	0.00294887	0.170926
10	F	0.02713	2.59424
10	L	0.0380605	2.51322
10	I	0.0223074	4.74175
10	V	0.0193765	2.59664
10	M	0.0319177	4.67177
10	C	0.0124811	1.16099
10	A	0.00990612	0.55083
10	G	0.0182398	3.09037
10	P	-0.00775543	0.257316
10	S	0.00729652	0.773163
10	T	-0.0092102	0.566933
10	N	-0.0103287	0.119023
10	Q	0.00294386	0.236704
10	H	0.00628823	0.37629
10	R	-0.0144042	2.06627
10	K	-0.000379118	0.00731389
10	D	-0.0478903	4.42369
10	E	-0.0324894	0.770856
11	W	0.0115326	0.495795
11	Y	-0.0156363	0.843835
11	F	0.0200477	0.542847
11	L	0.0253472	3.39487
11	I	0.00717644	0.351736
11	V	-0.00544487	0.210196
11	M	0.0345236	0.406136
11	C	-0.00128134	0.0445363
11	A	0.0132403	1.01473
11	G	0.00625563	0.175182
11	P	-0.00552405	0.0539485
11	S	0.00604467	0.203867
11	T	-0.025552	1.283
11	N	0.022026	2.65318
11	Q	0.0140145	0.729623
11	H	-0.00193898	0.0533749
11	R	0.025296	0.846938
11	K	-0.0205594	1.27643
11	D	-0.00107393	0.0386946
11	E	0.015651	1.25447
